# Quantitative Principles of *cis*-translational control by general mRNA sequence features in eukaryotes

**DOI:** 10.1101/587584

**Authors:** Jingyi Jessica Li, Guo-Liang Chew, Mark D. Biggin

## Abstract

**BACKGROUND:** General translational *cis*-elements are present in the mRNAs of all genes and affect the recruitment, assembly, and progress of preinitiation complexes and the ribosome under many physiological states. These elements are: mRNA folding, upstream open reading frames, specific nucleotides flanking the initiating AUG codon, protein coding sequence length, and codon usage. The quantitative contributions of these sequence features and how and why they coordinate together to control translation rates are not well understood.

**RESULTS:** Here we show that these sequence features specify 42%–81% of the variance in translation rates in *S*. *cerevisiae, S*. *pombe, Arabidopsis thaliana, M*. *musculus*, and *H*. *Sapiens*. We establish that control by RNA secondary structure is chiefly mediated by highly folded 25–60 nucleotide segments within mRNA 5’ regions; that changes in tri-nucleotide frequencies between highly and poorly translated 5’ regions are correlated between all species; and that control by distinct biochemical processes is extensively correlated as is regulation by a single process acting in different parts of the same mRNA.

**CONCLUSIONS:** Our work shows that the general features control a much larger fraction of the variance in translation rates than previously realized. We provide a more detailed and accurate understanding of the aspects of RNA structure that direct translation in diverse eukaryotes. In addition, we note that the strongly correlated regulation between and within *cis*-control features will cause more even densities of translational complexes along each mRNA and therefore more efficient use of the translation machinery by the cell.
