## Additional file 3 for "Quantitative Principles of *cis*-translational control by general mRNA sequence features in eukaryotes"

### Sheet: Xia ds RNAs
Measured and predicted gibbs energies of dsRNA oligonucleotides taken from Table 1 Xia et al 1998
		experimental	predicted
	RNA sequences	- △G (k cal/mol)	- △G (k cal/mol)
1	CCGG	4.55	4.36
2	CGCG	3.66	3.62
3	GCGC	4.61	4.68
4	GGCC	5.37	5.42
5	ACGCA/	4.97	5.14
6	AGCGA/	5.05	5.22
7	CACAG/	4.7	4.45
8	GCACG/	6.17	6.04
9	GCUCG/	6.14	6.12
10	ACCGGUp	8.51	7.94
11	AGCGCU	7.99	7.94
12	AGGCCU	8.36	8.68
13	CACGUG	6.59	6.54
14	CAGCUGp	6.68	7.28
15	CCAUGG	7.3	7.32
16	CCGCGG	9.84	10.14
17	CCUAGG	7.8	7.49
18	CGCGCGp	9.12	9.4
19	CGGCCGp	9.9	10.14
20	CUGCAGp	7.11	7.28
21	GACGUC	7.35	7.02
22	GAGAGA/	6.95	6.67
23	GAGCUC	7.98	7.76
24	GAGGAG/	8.5	8.03
25	GCAACG/	7.01	6.97
26	GCAUCG/	7.26	7.25
27	GCAUGC	7.38	7.64
28	GCCGCG/	10.88	10.73
29	GCCGGCp	11.2	11.2
30	GCGCCG/	10.91	10.73
31	GCGCGCp	10.62	10.46
32	GCGCGG/	11.38	10.73
33	GCGGCG/	10.4	10.73
34	GCGUCG/	8.76	8.64
35	GCUACG/	7.56	7.34
36	GCUAGC	7.92	7.81
37	GGAUCC	7.44	7.8
38	GGCGCCp	11.33	11.2
39	GGCGCG/	10.78	10.73
40	GGUACC	7.35	7.81
41	GUCGAC	7.09	7.02
42	GUGCAC	7.65	7.6
43	GUGGUG/	7.67	7.87
44	GUGUCG/	7.18	7.21
45	UCAUGA	4.31	4.6
46	UCCGGAp	7.79	8.16
47	UCGCGA	6.85	7.42
48	UCUAGA	4.95	4.77
49	UGAUCA	5.05	4.6
50	UGCGCA	8.22	8
51	AAGGAGG/	9.54	9.42
52	ACUGUCA/	7.92	8.14
53	AGUCUGA/	7.52	8.22
54	GACUCAG/	9.05	9.12
55	GAGUGAG/	9.71	9.12
56	GUCACUG/	8.62	9.04
57	AACUAGUU	7.16	6.41
58	AAUGCAUUp	7.18	6.28
59	ACCUUUGC/	10.64	10.43
60	ACUAUAGU	6.98	6.98
61	ACUUAAGU	6.16	6.41
62	AGAGAGAG/	11.12	10.83
63	AGAUAUCU	6.58	6.97
64	AGUUAACU	6.36	6.41
65	AUACGUAU	6.53	6.28
66	AUCUAGAU	7.2	6.97
67	AUGCGCAUp	10.17	10.2
68	AUGUACAUp	6.49	6.81
69	CAAAAAAG/	4.61	4.75
70	CAUGCAUGp	9.67	9.54
71	CGACGCAG/	12.32	12.83
72	CUCGCACA/	12.11	12.13
73	GAACGUUC	9.3	8.88
74	GAUAUAUC	6.09	6.14
75	GAUGCAUCp	10.12	10.02
76	GGCUUCAA/	10.2	10.54
77	GUAUAUAC	5.94	6.15
78	GUCUAGAC	10.11	10.15
79	GUUCGAAC	8.76	8.88
80	UAGAUCUA	7.25	7.2
81	UAUGCAUAp	7.27	7.08
82	UCCUUGCA/	11.09	11.27
83	UCUAUAGA	6.96	7.2
84	UGACCUCA/	12.34	11.51
85	UUCCGGAA	10.79	10.02
86	UUGCGCAA	10.18	9.86
87	UUGGCCAA	11	10.6
88	UUGUACAA	6.7	6.47
89	CAAAAAAAG/	5.47	5.68
90	AAGGUUGGAA/	12.69	13.1
1	CAUGCG/	7	7.01
2	GAGCUG/	7.49	7.95
3	GCUGAG/	7.72	7.95
4	GUGCAG/	7.67	7.87
5	UAAGGUA/	6.95	6.18
6	GAGAUCUC	10.11	10.14
7	GCCAUGGC	15.06	14.16
8	GCUGCGAC/	13.93	13.89
9	UCCGCGCA/	14.59	14.29
1	CACUG/	3.34	4.45
2	AGAGAG/	6.81	6.4
3	AUGCAUp	4.73	4.42
4	CGUACG	5.35	6.01
5	UGGCCAp	8.99	8.74
6	GCAACGA/	9.2	8.87
7	AGUAUACU	6.8	6.98
8	GAGAGAGA/	11.8	11.1
9	GUGAUCAC	9.49	9.98
10	A7U7	6.69	6.84
	pearson	0.988519
	R2	0.97717
