## Additional file 8 for "Quantitative Principles of *cis*-translational control by general mRNA sequence features in eukaryotes"

### Sheet: Sc
Tri-nucleotide high TR / low TR ratios
tri-nucleotides in each row and column are as shown in Figures 9, 11 and S7
5'of APE
1st posn row / 2nd posn colmn	A	U	C	A	3rd posn
A	1.26792	1.28973	1.29719	1.01748	A
A	1.16175	1.19028	1.298	0.794776	U
A	1.09801	1.02729	1.02181	1.16085	C
A	1.53158	0.354776	0.54648	0.73567	G
U	0.936271	1.09312	1.06458	0.559968	A
U	1.34342	0.729358	1.03734	1.06653	U
U	1.384	0.925885	1.23508	0.787465	C
U	1.49867	0.637997	0.937535	0.426249	G
C	1.93598	0.903082	1.36862	0.708925	A
C	1.14991	0.850362	0.643717	0.633997	U
C	1.007	1.46995	1.29971	0.818897	C
C	1.78334	0.981604	0.688953	0.907842	G
G	1.13925	0.758304	0.786053	0.838295	A
G	0.886053	0.662206	0.983945	0.488853	U
G	0.764765	1.13395	0.550442	0.376811	C
G	0.442208	0.447854	0.920307	0.136642	G
uAPE
1st posn row / 2nd posn colmn	A	U	C	A	3rd posn
A	1.82081	1.74626	1.86805	1.08979	A
A	1.77778	0.720331	1.4156	0.626344	U
A	2.42321	1.76759	1.51866	1.0256	C
A	1.00783	0.0157333	0.872512	0.425804	G
U	1.60515	0.857495	1.44566	0.350645	A
U	0.936438	0.567029	0.635584	0.201856	U
U	1.57553	0.6643	1.17421	0.236919	C
U	0.713822	0.310148	0.576305	0.145233	G
C	2.23196	1.45859	1.86587	0.870818	A
C	1.20184	0.577137	0.610979	0.468611	U
C	1.2839	0.857839	1.00022	1.07347	C
C	0.821123	0.387185	1.01621	0.337116	G
G	0.93329	0.623511	0.863045	0.425409	A
G	0.832098	0.415489	0.500308	0.305767	U
G	0.474727	0.567634	0.479416	0.199176	C
G	0.629711	0.193348	0.433686	0.119277	G
dAPE
1st posn row / 2nd posn colmn	A	U	C	A	3rd posn
A	1.42784	0.693069	1.06061	1.06536	A
A	0.91791	1.14173	1.15625	0.888889	U
A	1.2381	0.979381	0.986486	0.895833	C
A	1.27011	0.366667	0.9375	0.514851	G
U	1.27551	1.39048	0.922535	0.84466	A
U	0.988372	1.19847	1.52174	0.936508	U
U	1.35211	0.99	1.46269	1.1129	C
U	0.959459	1.38554	0.591549	0.518072	G
C	1.29932	1.92958	1.26168	0.530864	A
C	0.741935	1.23457	0.776119	0.865385	U
C	0.96	0.988095	1.35135	1.24138	C
C	0.882979	1.25	1.68966	0.583333	G
G	1	0.75	0.785714	0.316832	A
G	0.724771	1.27907	1.81429	1.01471	U
G	0.625	1.01471	0.873016	0.333333	C
G	0.392157	0.580645	0.25641	0.277778	G
CDS 3'ofAPE
1st posn row / 2nd posn colmn	A	U	C	A	3rd posn
A	0.822611	0.417837	0.99504	1.31837	A
A	0.669099	0.754811	1.0153	0.824261	U
A	1.03731	0.85247	1.23744	0.986697	C
A	1.59455	0.79875	1.0407	1.23024	G
U	0.799327	0.76767	0.855857	1.05897	A
U	0.584488	0.69506	1.07919	1.09735	U
U	0.929293	0.911665	1.15959	1.25612	C
U	0.662798	1.30817	0.919163	1.23651	G
C	1.1457	1.042	1.56431	0.784482	A
C	0.796923	1.09481	0.804358	1.13415	U
C	1.09829	1.00575	0.921572	0.944073	C
C	0.907178	1.42481	1.25431	1.08464	G
G	1.25037	0.932741	0.613775	0.78369	A
G	0.779937	1.31323	1.69637	1.91006	U
G	1.22411	1.41139	1.40334	1.03332	C
G	0.869697	1.19997	0.564149	0.861084	G

### Sheet: Sp 2
Tri-nucleotide high TR / low TR ratios
tri-nucleotides in each row and column are as shown in Figures 9, 11 and S7
5'of APE
1st posn row / 2nd posn colmn	A	U	C	A	3rd posn
A	1.02374	0.82119	1.50372	1.21024	A
A	0.783874	0.762475	1.31938	1.07666	U
A	1.33182	0.838145	1.45141	0.916575	C
A	0.937452	0.70739	1.16547	0.877381	G
U	0.773727	0.819383	1.09291	0.892864	A
U	0.815875	0.861034	1.01521	0.988977	U
U	1.16556	1.10449	1.11432	0.9382	C
U	0.942308	0.838338	0.88613	0.769674	G
C	1.16212	1.21465	1.21914	1.17661	A
C	0.833513	1.00246	1.24435	0.982724	U
C	1.93587	1.10305	1.3395	1.2923	C
C	1.33142	1.19788	1.36199	0.94035	G
G	1.09011	0.910571	1.03244	0.971698	A
G	0.685874	0.980195	0.904575	0.882853	U
G	1.30462	1.13389	0.967665	1.02419	C
G	1.06642	1.14818	1.03235	0.968149	G
uAPE
1st posn row / 2nd posn colmn	A	U	C	A	3rd posn
A	1.39435	0.883143	2.36806	1.25251	A
A	0.872015	0.836621	1.00412	0.903414	U
A	1.74453	1.20634	2.73037	1.05216	C
A	1.02692	0.129302	1.61029	0.57551	G
U	0.853844	0.850214	1.29803	0.519873	A
U	0.730375	0.827674	1.01562	0.486928	U
U	1.36999	0.993987	1.59231	0.49694	C
U	0.961737	0.579995	0.722264	0.316883	G
C	2.02968	1.17723	2.73808	1.33402	A
C	1.07196	0.902106	1.35257	0.775556	U
C	3.56065	1.14754	2.32986	0.873031	C
C	1.52462	0.673055	0.868556	0.724012	G
G	1.15582	0.791497	1.26998	0.599569	A
G	0.544501	0.585657	0.397783	0.479592	U
G	1.17241	1.11961	0.640793	0.415625	C
G	0.60613	0.380178	0.513975	0.480861	G
dAPE
1st posn row / 2nd posn colmn	A	U	C	A	3rd posn
A	0.6	0.72549	1	0.875	A
A	0.596154	0.690722	1.5	0.978261	U
A	0.758065	0.97619	0.806452	0.8	C
A	0.975	0.268657	0.775	0.702128	G
U	0.636364	0.864407	1.28571	0.960784	A
U	0.745098	0.81982	1.65672	1.02128	U
U	1.54839	1.1375	1.27778	1.22857	C
U	0.53125	0.79661	1.55814	1.17241	G
C	1.04762	1.06557	1.025	0.568627	A
C	0.866667	0.956522	1.25641	1.82143	U
C	1.94444	1.88235	0.833333	0.727273	C
C	1.17949	2.93548	1.2381	1.4	G
G	0.831579	1.0625	1.675	1.05882	A
G	0.625	1.42	1.925	1.625	U
G	0.818182	1.25714	1.07407	0.961538	C
G	0.685714	1.73333	0.947368	0.315789	G
CDS 3'ofAPE
1st posn row / 2nd posn colmn	A	U	C	A	3rd posn
A	0.542677	0.439695	0.723609	0.854975	A
A	0.533277	0.671124	1.03002	0.764444	U
A	0.880496	0.810785	1.1779	1.09648	C
A	1.26197	0.874664	1.01579	1.33302	G
U	0.790873	0.710395	0.871807	1.05437	A
U	0.701926	0.676082	1.06985	1.11886	U
U	0.882725	0.896114	1.22473	1.5048	C
U	0.578361	1.22833	1.48301	1.4099	G
C	1.03397	0.943642	1.185	0.766115	A
C	0.823139	1.08067	1.2661	2.24716	U
C	1.0409	1.48379	1.62151	1.69638	C
C	0.592392	1.56912	1.96719	1.15753	G
G	0.80589	1.13785	0.863591	0.907352	A
G	0.827283	1.20753	1.64419	1.93798	U
G	1.12327	1.69134	1.94402	1.46086	C
G	1.13642	1.69982	1.29019	0.864779	G

### Sheet: At leaf
Tri-nucleotide high TR / low TR ratios
tri-nucleotides in each row and column are as shown in Figures 9, 11 and S7
5'of APE
1st posn row / 2nd posn colmn	A	U	C	A	3rd posn
A	1.3262	1.82573	2.05393	0.927588	A
A	0.929255	0.991766	1.86658	0.870993	U
A	1.86065	1.11087	1.29926	1.13833	C
A	1.09239	0.580817	1.04849	0.693942	G
U	1.40538	1.02046	1.46895	0.696643	A
U	1.26249	0.824304	0.893854	0.750684	U
U	1.07652	0.94578	0.868971	0.671028	C
U	1.08778	0.730758	0.688182	0.458799	G
C	1.49843	1.30288	1.30972	0.771523	A
C	1.50848	1.05053	0.933126	0.66976	U
C	1.84582	0.929075	1.00622	0.676967	C
C	0.913548	0.676101	0.539329	0.414784	G
G	0.772363	0.885026	1.15709	0.534641	A
G	0.693087	0.718412	0.818566	0.566943	U
G	0.959393	0.81577	0.639432	0.671697	C
G	0.746177	0.560296	0.468735	0.452354	G
uAPE
1st posn row / 2nd posn colmn	A	U	C	A	3rd posn
A	1.85303	1.48706	2.22285	1.23883	A
A	1.1608	0.94433	1.32153	0.799765	U
A	1.75611	1.38199	1.19949	0.919085	C
A	1.34015	0.0909489	0.687133	0.524932	G
U	1.36602	0.999263	1.52158	0.558089	A
U	1.08241	0.840725	1.17118	0.495085	U
U	1.34393	1.01248	0.865482	0.631946	C
U	0.807737	0.578688	0.801585	0.269007	G
C	1.81451	1.33525	1.19028	0.952902	A
C	1.41001	1.01849	0.941795	0.56448	U
C	1.82077	1.22798	0.924491	0.74029	C
C	0.996338	0.643339	0.557189	0.362007	G
G	1.11593	0.626437	0.954327	0.425807	A
G	0.737863	0.552578	0.639393	0.378846	U
G	0.661916	0.685125	0.644026	0.293334	C
G	0.731847	0.396683	0.447839	0.259821	G
dAPE
1st posn row / 2nd posn colmn	A	U	C	A	3rd posn
A	1.28959	0.932039	1.39853	0.855251	A
A	0.970874	1.00493	1.11794	0.961373	U
A	1.32495	1.21084	1.01985	1.00346	C
A	1.07966	0.951724	0.761388	0.844607	G
U	1.12903	1.01269	1.15438	0.956592	A
U	1.09195	1.19835	1.34036	0.909804	U
U	0.928783	1.19101	0.952703	0.946701	C
U	0.832237	1.03852	0.990458	0.792271	G
C	1.36417	1.12813	1.05495	0.875622	A
C	1.22122	1.29457	1.00978	1.10319	U
C	1.07859	1.3619	0.719048	0.760252	C
C	1.01059	0.773006	0.65	0.587387	G
G	0.91284	0.97037	1.21103	0.769322	A
G	0.937018	1.06916	1.04462	0.844322	U
G	0.824017	0.882353	0.727027	0.613527	C
G	0.693731	0.847525	0.870213	0.697605	G
CDS 3'ofAPE
1st posn row / 2nd posn colmn	A	U	C	A	3rd posn
A	0.864942	0.711908	1.05367	0.865086	A
A	0.831016	0.876242	1.0299	0.84792	U
A	1.0692	1.0669	1.25497	1.02558	C
A	1.01301	0.827121	1.24907	0.957994	G
U	0.954782	0.897774	1.03086	0.882069	A
U	0.80237	0.83426	1.07285	0.907797	U
U	1.10416	1.03374	1.21171	0.976289	C
U	0.729594	0.909091	1.25055	0.94225	G
C	1.104	1.07607	1.22693	1.10496	A
C	1.01335	1.03083	1.10911	1.34089	U
C	1.26272	1.26983	1.19829	1.44285	C
C	0.893962	0.96346	1.46205	1.32624	G
G	0.897681	0.911679	0.925368	0.956921	A
G	0.869373	0.929201	1.11503	1.0414	U
G	1.08389	1.12067	1.27888	1.13763	C
G	0.898372	1.0393	1.12442	0.819842	G

### Sheet: Mm NIH3T3
Tri-nucleotide high TR / low TR ratios
tri-nucleotides in each row and column are as shown in Figures 9, 11 and S7
5'of APE
1st posn row / 2nd posn colmn	A	U	C	A	3rd posn
A	0.935972	0.870328	1.1843	1.02867	A
A	0.718004	1.0444	1.33911	1.42314	U
A	1.37092	1.18943	1.21769	1.14243	C
A	1.14928	0.362978	1.16743	0.978924	G
U	1.00056	1.08555	1.21615	0.883403	A
U	0.740409	1.15927	1.29618	1.04776	U
U	1.50754	1.39929	1.18547	1.11928	C
U	1.26204	1.20982	1.19293	0.937458	G
C	1.31533	1.37298	1.16242	1.10765	A
C	0.881813	1.36373	1.04828	1.29181	U
C	1.14901	1.11247	0.793097	0.86195	C
C	1.2078	1.04435	0.801106	0.731455	G
G	1.06197	1.13967	1.19215	0.983992	A
G	0.919452	1.34374	1.10175	1.07489	U
G	1.10968	1.26746	0.76873	0.710125	C
G	0.971344	1.09075	0.80982	0.717716	G
uAPE
1st posn row / 2nd posn colmn	A	U	C	A	3rd posn
A	1.07291	0.616237	0.955868	1.48924	A
A	1.25173	0.429165	0.723223	0.881219	U
A	1.33518	2.05284	1.14082	1.14444	C
A	1.30317	0.143055	1.31761	1.03652	G
U	1.19213	0.715275	0.936077	0.643748	A
U	0.166898	0	0.18207	0.693267	U
U	1.09242	0.500693	0.751039	0.593413	C
U	2.00277	0.400554	0.895976	0.740154	G
C	1.77168	0.632454	1.22228	1.35902	A
C	1.1192	0.400554	0.192574	2.00277	U
C	1.20456	0.200277	0.224801	1.33518	C
C	1.19706	0.385148	1.64934	0.661932	G
G	1.1422	1.20166	1.43302	0.819315	A
G	3.60499	1.12656	1.00139	0.57222	U
G	1.00139	1.05145	0.867867	0.603399	C
G	0.842435	1.11265	1.11265	0.472351	G
dAPE
1st posn row / 2nd posn colmn	A	U	C	A	3rd posn
A	0.504587	0.931034	0.858974	0.580153	A
A	0.559322	0.674419	0.916667	0.850746	U
A	0.915663	0.982143	1.25926	0.949045	C
A	0.679389	0.663158	1.01515	0.887097	G
U	0.594595	1.04762	0.9625	0.839506	A
U	1.08333	1.44681	1.38462	1.24138	U
U	1.29412	1.42029	1.29293	1.08889	C
U	0.958333	0.886792	1.48387	1.1982	G
C	0.863636	0.980392	1.00787	1.16901	A
C	0.6875	1.5	1.20792	1.23636	U
C	1.20968	1.24299	0.695035	0.975207	C
C	0.992424	1.26897	0.926174	1.22152	G
G	0.634146	1.1	0.973684	0.805195	A
G	1.04545	1.13333	1.25385	1.73077	U
G	0.889908	1.38983	0.877551	1.02581	C
G	0.774011	1.28571	1.36875	0.753425	G
CDS 3'ofAPE
1st posn row / 2nd posn colmn	A	U	C	A	3rd posn
A	0.719638	0.756829	0.924371	0.923628	A
A	0.772915	0.803082	0.948289	0.856567	U
A	0.977726	1.01856	1.08991	1.01428	C
A	0.978292	0.996461	1.13103	1.0609	G
U	0.714573	0.678917	0.909625	0.999706	A
U	0.825098	0.773322	0.943564	0.931952	U
U	0.995541	0.927861	1.04604	1.0691	C
U	0.727032	0.910424	1.16444	1.11009	G
C	1.03162	1.00678	1.07706	1.18091	A
C	1.01296	0.898983	1.05497	1.15145	U
C	0.960719	1.00252	1.08277	1.23797	C
C	0.977143	1.10297	1.22891	1.19197	G
G	0.929401	0.852422	1.03388	1.04308	A
G	1.00813	0.886129	1.09045	1.10503	U
G	1.07915	1.00218	1.14078	1.19297	C
G	1.01249	1.05778	1.22099	1.0913	G

### Sheet: Hs HeLa
Tri-nucleotide high TR / low TR ratios
tri-nucleotides in each row and column are as shown in Figures 9, 11 and S7
5'of APE
1st posn row / 2nd posn colmn	A	U	C	A	3rd posn
A	0.968539	0.800961	0.793694	0.99041	A
A	0.861418	0.825798	1.34355	1.32299	U
A	1.1467	1.15516	1.0582	1.00558	C
A	1.10517	0.490356	1.17365	1.02441	G
U	1.16738	1.15803	1.17066	0.905351	A
U	0.792154	1.0424	1.36147	1.10594	U
U	1.1939	1.46697	1.17156	1.12754	C
U	1.3096	1.23525	1.45214	0.939877	G
C	0.944217	1.26047	0.921338	1.04753	A
C	0.764011	1.33221	0.98764	1.48354	U
C	1.02496	1.16211	0.72821	0.955438	C
C	1.04397	0.974786	0.876819	0.870262	G
G	1.09445	1.42527	1.05082	0.997855	A
G	0.836275	1.54336	1.16517	1.29779	U
G	0.933814	1.31353	0.775475	0.79208	C
G	0.965607	1.15347	0.854973	0.757673	G
uAPE
1st posn row / 2nd posn colmn	A	U	C	A	3rd posn
A	0.719252	0.375681	0.887972	1.39788	A
A	0.52476	0.626134	0.813975	1.13249	U
A	0.979046	1.63454	0.988091	1.67746	C
A	1.51838	0.231188	1.09723	0.803716	G
U	0.57797	0.901633	1.25227	0.742085	A
U	0.286233	0.0910741	0.333938	0.601089	U
U	1.86051	0.65118	0.858698	0.621816	C
U	1.15594	0.601089	3.56201	0.480871	G
C	1.7651	1.44707	1.11313	2.02327	A
C	1.09289	0.500907	0.392015	2.40436	U
C	0.789309	0.930257	0.520173	1.51338	C
C	1.03312	0.400726	1.26316	0.850598	G
G	1.41327	0.939201	1.36611	1.05906	A
G	0.626134	0.770627	0.958258	0.616501	U
G	1.25227	1.65685	0.993603	0.687993	C
G	1.25869	0.751361	1.1634	0.577517	G
dAPE
1st posn row / 2nd posn colmn	A	U	C	A	3rd posn
A	0.444444	0.5	0.8	0.625	A
A	0.416667	0.181818	0.357143	0.6	U
A	1.5	1	1.11765	0.647059	C
A	0.571429	0.473684	1	0.78125	G
U	0.333333	0.25	1.875	2	A
U	0	0.75	1.66667	1	U
U	0.428571	1.16667	0.833333	0.571429	C
U	0.5	0.555556	3	0.684211	G
C	1	1.57143	0.857143	1.13333	A
C	0.777778	0.666667	0.75	3.5	U
C	1	1.66667	0.75	1.23077	C
C	1.07692	1.48148	1.25	1.95652	G
G	0.647059	0.5	1.65	0.6875	A
G	0.533333	0.714286	1.90909	0.545455	U
G	0.5	0.125	0.955556	1.05	C
G	0.73913	0.827586	1.92727	0.64	G
CDS 3'ofAPE
1st posn row / 2nd posn colmn	A	U	C	A	3rd posn
A	1.13226	1.12501	1.00773	1.15684	A
A	1.10527	1.13862	1.01156	0.973687	U
A	1.10786	1.04367	0.889043	0.896081	C
A	1.21994	1.1592	1.03188	1.0489	G
U	1.16253	1.06864	0.884758	1.17691	A
U	1.13511	0.996185	0.944018	0.981536	U
U	1.05394	0.944114	0.858676	0.892142	C
U	1.07232	1.17176	1.18205	1.09776	G
C	1.08479	1.10692	0.833013	1.10161	A
C	0.970125	0.946534	0.806284	1.00377	U
C	0.746677	0.822909	0.711969	0.927934	C
C	0.865976	0.962382	0.885547	1.00673	G
G	1.23946	1.11979	0.932678	1.16029	A
G	1.28432	1.11591	1.0406	1.06758	U
G	1.06575	0.918362	0.764993	0.950084	C
G	1.04114	0.96172	1.00535	0.945753	G
