## Additional file 9 for "Quantitative Principles of *cis*-translational control by general mRNA sequence features in eukaryotes"

### Sheet: R2s 
Absolute R2 values for log10 TR vs features or model for all five features. Values for full model plotted in Figure 13b
	uAUGs	RNA fold	5' motifs	CDS length	codon usage	full model 5 features
sc	0.0464709	0.333139	0.340386	0.316036	0.595544	0.805427
sp 1	0.0494726	0.109581	0.209306	0.140612	0.416759	0.52672
sp 2	0.0348939	0.110476	0.227925	0.332638	0.520032	0.648467
at leaf	0.0752515	0.239087	0.212465	0.13059	0.22525	0.449008
at root	0.0927866	0.159048	0.189691	0.103629	0.238489	0.398961
at shoot	0.0939652	0.131128	0.180412	0.0734112	0.225737	0.365174
mm nih3t3	0.0770619	0.178266	0.139167	0.123462	0.145598	0.400019
mm liver	0.0638901	0.180206	0.130532	0.171807	0.180862	0.462713
mm kidney	0.0770728	0.214618	0.176664	0.167654	0.167389	0.464176
hs hela2	0.0160476	0.0878197	0.0948788	0.270698	0.200694	0.417337
Normalized R2 values for log10 TR vs features or model for all five features. Plotted in Figure 13a
Absolute R2 values above were normalized by dividing by the sum of the absolute R2 values given in column H.
	uAUGs	RNA fold	5' motifs	CDS length	codon usage	sum
sc	0.0284822	0.204183	0.208624	0.1937	0.365011	1
sp 1	0.0534417	0.118372	0.226098	0.151893	0.450194	1
sp 2	0.0284623	0.0901137	0.185915	0.271328	0.424181	1
at leaf	0.0852569	0.270876	0.240715	0.147954	0.255199	1
at root	0.118404	0.202959	0.242063	0.13224	0.304334	1
at shoot	0.13335	0.186088	0.25603	0.104181	0.320352	1
mm nih3t3	0.116135	0.268653	0.209729	0.186062	0.219422	1
mm liver	0.0878458	0.247775	0.179475	0.236227	0.248677	1
mm kidney	0.0959336	0.267138	0.219896	0.208681	0.208351	1
hs hela2	0.0239466	0.131047	0.141581	0.403944	0.299482	1
Relative R2 values for log10 TR vs features or model for all five features. Plotted in Additional file 2: figure S9
Relative values were calculated by dividing the absolute R2 values above by the R2 for the full model in column G
	uAUGs	RNA fold	5' motifs	CDS length	codon usage	sum of relative R2 values for the five features
sc	0.0576972	0.413618	0.422616	0.392383	0.739414	2.02573
sp	0.0939259	0.208044	0.397376	0.266959	0.791234	1.75754
sp alt	0.0538098	0.170365	0.351483	0.512961	0.801941	1.89056
at leaf	0.167595	0.532478	0.473189	0.290842	0.501661	1.96577
at root	0.232571	0.398655	0.475462	0.259747	0.597775	1.96421
at shoot	0.257316	0.359083	0.494045	0.201031	0.618163	1.92964
mm nih3t3	0.192645	0.445644	0.3479	0.30864	0.363978	1.65881
mm liver	0.138077	0.389456	0.282101	0.371304	0.390874	1.57181
mm kidney	0.166042	0.462364	0.380597	0.361186	0.360616	1.7308
hs hela2	0.0384522	0.210428	0.227343	0.648632	0.480892	1.60575
RELATIVE CONTRIBUTION	uAUGs	RNA fold	5' motifs	CDS length	codon usage	CDS RNA fold	poly A	sum
sc	0.0573638	0.411228	0.420174	0.390115	0.735141	0.101726	0.0564373	2.17219
	uAUGs	RNA fold	5' motifs	CDS length	codon usage	CDS RNA fold	poly A
sp	0.0925032	0.221775	0.391357	0.262915	0.779249	0.298643	0.0692118	2.11565
sp alt	0.0507368	0.252231	0.331411	0.483667	0.756144	0.433394	0.059575	2.36716
	uAUGs	RNA fold	5' motifs	CDS length	codon usage	CDS RNA fold	poly A
at leaf	0.16207	0.514922	0.457588	0.281253	0.485122	0.0257451	0.185941	2.11264
at root	0.229336	0.39311	0.468849	0.256135	0.589461	0.0100103	0.124973	2.07187
at shoot	0.252079	0.351774	0.483989	0.196939	0.605581	0.0103474	0.146592	2.0473
	uAUGs	RNA fold	5' motifs	CDS length	codon usage	CDS RNA fold	poly A
dm eggs	0.0131503	0.0889716	0.123589	0.0166422	0.24036	0.0626734	0.73672	1.28211
dm 0to1hr	0.0246197	0.0695628	0.148809	0.0492015	0.427071	0.0161994	0.498031	1.23349
dm 3to4hr	0.0776772	0.283816	0.458378	0.14271	0.554914	0.0558665	0.0772663	1.65063
dm 5to6hr	0.0886601	0.279646	0.435712	0.228599	0.529758	0.0283687	0.0864692	1.67721
	uAUGs	RNA fold	5' motifs	CDS length	codon usage	CDS RNA fold	poly A
mm nih3t3	0.192474	0.445249	0.347591	0.308367	0.363655	0.0243656	0.00835831	1.69006
mm liver	0.137708	0.388414	0.281347	0.370311	0.389828	0.0361639	0.0088932	1.61266
mm kidney	0.165575	0.461063	0.379526	0.36017	0.359601	0.0011576	0.00868786	1.73578
	uAUGs	RNA fold	5' motifs	CDS length	codon usage	CDS RNA fold	poly A
hs hela	0.0439838	0.215611	0.198981	0.542673	0.518405	0.0688099	0.0770472	1.66551
hs hela2	0.0381977	0.209035	0.225838	0.644337	0.477709	0.00989836	0.0824093	1.68742
hs hek293t	0.133849	0.282576	0.287582	0.0833964	0.725812	0.259831	0.00510259	1.77815
hs mm1	0.103238	0.105031	0.304558	0.352969	0.578805	0.00481626		1.44942
hs b cell	0.104155	0.264132	0.34339	0.227208	0.640666	0.21229		1.79184
NORMALIZED RELATIVE CONTRIBUTION	uAUGs	RNA fold	5' motifs	CDS length	codon usage	CDS RNA fold	poly A
sc	0.0264083	0.189315	0.193434	0.179596	0.338434	0.0468311	0.0259818
sp	0.0437232	0.104826	0.184982	0.124271	0.368325	0.141159	0.0327141
sp alt	0.0214336	0.106554	0.140004	0.204324	0.319431	0.183086	0.0251673
at leaf	0.0767142	0.243734	0.216595	0.133129	0.229628	0.0121862	0.0880137
at root	0.11069	0.189736	0.226292	0.123625	0.284506	0.00483153	0.0603187
at shoot	0.123127	0.171823	0.236403	0.0961945	0.295795	0.00505415	0.0716027
dm eggs	0.0102568	0.0693948	0.0963953	0.0129804	0.187473	0.0488832	0.574617
dm 0to1hr	0.0199593	0.0563949	0.12064	0.0398879	0.346229	0.0131329	0.403756
dm 3to4hr	0.0470592	0.171945	0.277699	0.086458	0.336183	0.0338456	0.0468102
dm 5to6hr	0.0528616	0.166732	0.259783	0.136297	0.315856	0.0169142	0.0515553
mm nih3t3	0.113886	0.263451	0.205668	0.182459	0.215173	0.014417	0.00494557
mm kidney	0.0953895	0.265623	0.218648	0.207498	0.20717	0.000666904	0.00500516
mm liver	0.0853915	0.240852	0.174461	0.229627	0.241729	0.0224249	0.0055146
hs hela	0.0264086	0.129456	0.119471	0.32583	0.311259	0.0413146	0.0462604
hs hela2	0.0226367	0.123878	0.133836	0.381847	0.283099	0.00586596	0.0488373
hs mm1	0.0712272	0.0724642	0.210125	0.243525	0.399336	0.00332289	0
hs b cell	0.0581271	0.147408	0.191641	0.126802	0.357546	0.118476	0
hs hek293t	0.0752744	0.158916	0.161731	0.0469007	0.408184	0.146124	0.00286961
ABSOLUTE R2S	uAUGs	RNA fold	5' motifs	CDS length	codon usage	CDS RNA fold	poly A	full model	sum	full mode/lsum
sc	0.0464709	0.333139	0.340386	0.316036	0.595544	0.0824089	0.0457203	0.810108	1.7597	0.460366
sp	0.0494726	0.11861	0.209306	0.140612	0.416759	0.159721	0.0370159	0.534821	1.1315	0.472667
sp alt	0.0348939	0.17347	0.227925	0.332639	0.520032	0.298063	0.0409722	0.687742	1.62799	0.422448
at leaf	0.0752515	0.239087	0.212466	0.13059	0.22525	0.0119539	0.0863356	0.464316	0.980934	0.473341
at root	0.0927866	0.159048	0.189691	0.103629	0.238489	0.00405006	0.0505625	0.404588	0.838255	0.482655
at shoot	0.0939652	0.131128	0.180412	0.0734112	0.225737	0.00385709	0.0546439	0.372761	0.763154	0.488448
dm eggs	0.00649508	0.043944	0.0610419	0.00821977	0.118716	0.030955	0.363873	0.49391	0.633246	0.779966
dm 0to1hr	0.00766118	0.0216466	0.0463065	0.0153105	0.132896	0.00504094	0.154977	0.31118	0.383839	0.810705
dm 3to4hr	0.0196002	0.071615	0.115662	0.0360098	0.140021	0.0140967	0.0194965	0.252329	0.416501	0.60583
dm 5to6hr	0.0274735	0.0866549	0.135016	0.0708369	0.164158	0.00879074	0.0267946	0.309874	0.519725	0.596227
mm nih3t3	0.0770619	0.178266	0.139167	0.123462	0.145598	0.00975536	0.00334645	0.400375	0.676657	0.591695
mm liver	0.0638902	0.180206	0.130532	0.171807	0.180863	0.0167784	0.00412604	0.463955	0.748203	0.620092
mm kidney	0.0770728	0.214618	0.176664	0.167654	0.167389	0.000538845	0.00404407	0.465485	0.80798	0.57611
hs hela	0.0150631	0.0738401	0.0681448	0.185849	0.177538	0.0235653	0.0263863	0.342469	0.570386	0.600417
hs hela2	0.0160476	0.0878197	0.0948788	0.270698	0.200694	0.00415849	0.0346217	0.420119	0.708919	0.592619
hs hek293t	0.0363608	0.0767632	0.0781232	0.0226551	0.197171	0.0705844	0.00138615	0.271655	0.483044	0.562383
hs mm1	0.0275876	0.0280667	0.0813852	0.0943217	0.15467	0.00128702	NA	0.267224	0.387319	0.689933
hs b cell	0.021412	0.0542999	0.0705937	0.0467092	0.131707	0.0436423	NA	0.205579	0.368364	0.558086
	uAUGs	RNA fold	5' motifs	CDS length	codon usage	CDS RNA fold	poly A			sum
sc	0.0213936	0.153366	0.156702	0.145492	0.274168	0.0379382	0.0210481			0.810108
sp	0.0233841	0.0560629	0.098932	0.0664628	0.196988	0.0754947	0.0174962			0.534821
sp alt	0.0147408	0.0732819	0.0962865	0.140522	0.219686	0.125916	0.0173086			0.687742
at leaf	0.0356197	0.11317	0.100569	0.0618138	0.10662	0.00565827	0.0408662			0.464316
at root	0.0447839	0.0767652	0.0915552	0.0500171	0.115108	0.00195478	0.0244042			0.404588
at shoot	0.0458971	0.064049	0.088122	0.0358576	0.110261	0.00188399	0.0266907			0.372761
dm eggs	0.00506595	0.0342748	0.0476107	0.00641114	0.0925948	0.0241439	0.283809			0.49391
dm 0to1hr	0.00621096	0.017549	0.0375409	0.0124123	0.10774	0.00408671	0.125641			0.31118
dm 3to4hr	0.0118744	0.0433865	0.0700714	0.0218158	0.0848287	0.00854021	0.0118116			0.252329
dm 5to6hr	0.0163804	0.051666	0.0805001	0.0422349	0.0978757	0.00524128	0.0159756			0.309874
mm nih3t3	0.0455971	0.105479	0.0823442	0.0730519	0.0861498	0.0057722	0.00198008			0.400374
mm liver	0.0396178	0.111745	0.0809419	0.106536	0.112151	0.0104042	0.00255852			0.463955
mm kidney	0.0444024	0.123644	0.101778	0.096587	0.0964344	0.000310434	0.00232983			0.465485
hs hela	0.00904414	0.0443349	0.0409153	0.111587	0.106597	0.014149	0.0158428			0.342469
hs hela2	0.00951009	0.0520436	0.056227	0.160421	0.118935	0.0024644	0.0205175			0.420119
hs hek293t	0.0204487	0.0431703	0.0439352	0.0127408	0.110885	0.0396954	0.000779545			0.271655
hs mm1	0.0190336	0.0193642	0.0561503	0.0650756	0.106712	0.000887957	0			0.267224
hs b cell	0.0119497	0.030304	0.0393973	0.0260677	0.0735039	0.0243561	0			0.205579
