## Additional file 5 for "Quantitative Principles of *cis*-translational control by general mRNA sequence features in eukaryotes"

### Sheet: RNA fold energy BIC
Feature sets for BIC selected "RNA fold" models
Estimated slope = The slope of the regression for a given feature within a model that includes the set of all selected features vs TR.
Std. Error = The standard error for the slope estimate.
t value = The t statistic for the feature.
Pr (>|t|) = The p value for the feature. Features that make the most significant contribution to the fit of a model that includes all selected features will have the lowest p values.
Pearson Cor. vs TR = The peason correlation between the individual feature and TR.
The 5' regions of mRNAs used to calculate windows based features span from the 5' cap to a nucleotide the length of the window under consideration 3' of nucleotide -1.
The window length is given after the type of feature.
For S. cerevisae a three part regression was used for genes whose 5' UTRs are ≥35 nucleotides, ≥20&<35 nucleotides, or <20 nucleotides. The part that the feature was applied to is given at the end of the feature name.
For Arabidopsis a two part regression was used for genes whose 5' UTRs are ≥65 nucleotides, or <65 nucleotides. The part that the feature was applied to is given at the end of the feature name.
For S. pombe, M. musculus and H. sapiens a single part regression was used.
Single window per gene feature types. Windows for different features may overlap, particularly for mRNAs with short 5'UTRs.
5' cap,-65, -30, -35,-6, -1 = the window whose 5' nucleotide lies at the position specified.
min, 10%, 25%, 75%, 90%, max = the window with the minimum, 10%, 25%, 75%, 90% and maximum free energy of the all windows in the 5' region of the mRNA.
Multi window per gene feature types
mean = the mean free energy of windows of the specified length
%≤20%, %≥=90%, % ≥80% = the percent of windows in a 5' region that are ≤ 20%, ≥90% or ≥ 80% of the free energy of all windows of all genes in the dataset. Some genes will thus have scores of 0 as they lack any windows defined by these thresholds.
sum≤5%, sum≤10%, sum≤20%, sum≥80%, sum≥90% = the sum of free energies defined by these thresholds out all windows of all genes in the datasets. Some genes will thus have scores of 0 as they lack any windows defined by these thresholds.
whole = the free energy of the contiguous sequence from the 5' cap to +35.
S. cerevisiae (all selected features vs TR R2 = 0.33 based on three-part linear regression) (example dataset)
Feature	Estimated slope	Std. Error	t value	Pr(>|t|)	Pearson Cor. vs TR
`-35_70_>=35`	0.0228258	0.00296372	7.70172	1.93963e-14	0.469597
`max_85_>=35`	-0.0219451	0.0028538	-7.68979	2.12461e-14	0.210363
`%>80%_55_>=35`	0.176193	0.0320935	5.49	4.43648e-08	0.357129
`%>80%_10_>=20&<35`	0.315873	0.0644985	4.89738	1.03503e-06	0.369492
`sum<=20%_55_>=20&<35`	0.00064094	0.000131742	4.86512	1.21705e-06	0.488463
`min_25_>=35`	0.0215443	0.00447556	4.81377	1.57195e-06	0.416135
`-35_40_<20`	0.0261462	0.00543587	4.80994	1.60206e-06	0.333882
`-35_100_>=35`	0.0119538	0.00262255	4.55808	5.41778e-06	0.373774
`5'most_85_<20`	0.0313927	0.00748861	4.19207	2.8631e-05	0.28676
`5'most_70_>=20&<35`	0.0156574	0.00374577	4.18003	3.01781e-05	0.556294
`sum<=10%_80_>=35`	8.66895e-05	2.26372e-05	3.82951	0.000131643	0.323505
`%<=20%_6_<20`	-0.174973	0.0475989	-3.67599	0.000242057	-0.244867
`-1window_60_>=35`	-0.00903949	0.00261021	-3.46312	0.000543178	0.137434
`mean_6_>=20&<35`	351.461	109.321	3.21494	0.00132184	0.334071
`5'most_90_>=35`	0.00679122	0.00213769	3.17689	0.00150731	0.383159
`-35_25_>=20&<35`	0.0274563	0.00909847	3.01768	0.00257361	0.37481
`10%_75_<20`	-0.0216904	0.00762418	-2.84496	0.00447894	0.20656
`%<=20%_35_>=35`	-0.12199	0.0506158	-2.41011	0.0160215	-0.411132
S. pombe 1 (all selected features vs TR R2 = 0.?? based on single-part linear regression)
Feature	Estimated slope	Std. Error	t value	Pr(>|t|)	Pearson Cor. vs TR
min_95	0.0201965	0.00253533	7.96602	2.27306e-15	0.199228
`%>90%_8`	1.64228	0.215385	7.62484	3.21914e-14	0.175458
mean_100	-0.0212744	0.00367074	-5.79566	7.48132e-09	0.0781995
`-30_45`	0.0203741	0.00384478	5.29916	1.24396e-07	0.166791
`%<=20%_8`	0.801497	0.176331	4.54541	5.69034e-06	-0.00913114
min_20	0.0214194	0.00544458	3.93408	8.53301e-05	0.185706
`5'most_50`	-0.0102235	0.00274744	-3.72109	0.000201854	0.00092522
`%>90%_25`	0.453223	0.130061	3.48469	0.000499477	0.109668
`-30_30`	0.0166343	0.00551065	3.01858	0.00256013	0.154714
S. pombe 2 (all selected features vs TR R2 = 0.?? based on single-part linear regression) (example dataset)
Feature	Estimated slope	Std. Error	t value	Pr(>|t|)	Pearson Cor. vs TR
min_95	0.019655	0.0024795	7.92701	3.09519e-15	0.207935
`%>90%_8`	1.7694	0.234403	7.5485	5.74027e-14	0.188967
`%<=20%_8`	0.842229	0.16928	4.97536	6.86419e-07	0.0109229
mean_100	-0.0175013	0.00360016	-4.86126	1.22391e-06	0.067437
`5'most_60`	-0.00944072	0.00238993	-3.9502	7.98087e-05	0.0111903
min_15	0.0250964	0.00665207	3.77272	0.000164469	0.211696
`%>90%_20`	0.423815	0.139257	3.0434	0.00235863	0.109102
`-30_55`	0.0125488	0.00423866	2.96055	0.00309395	0.151752
max_10	-220.379	76.4812	-2.88148	0.00398507	-0.0230521
`-30_45`	0.0122006	0.00488886	2.49559	0.012626	0.146588
Arabidopsis leaf (all selected features vs TR R2 = 0.24 based on two-part linear regression) (example dataset)
Feature	Estimated slope	Std. Error	t value	Pr(>|t|)	Pearson Cor. vs TR
`whole_>=65`	0.00316336	0.000217654	14.5339	1.79173e-47	0.382812
`-1window_75_>=65`	-0.00534752	0.000615787	-8.68404	4.28756e-18	0.0527394
`sum>80%_10_<65`	-17.8914	2.39131	-7.48184	7.81578e-14	-0.257667
`%>90%_10_>=65`	-0.275745	0.0427737	-6.44661	1.18562e-10	0.0824925
`%>90%_95_>=65`	-0.146073	0.0300887	-4.85475	1.21988e-06	0.113261
`Intercept_>=65`	0.17419	0.0363072	4.79766	1.62373e-06	NA
`sum<=20%_30_>=65`	-0.000255889	5.35112e-05	-4.78197	1.75552e-06	0.406518
`75%_8_>=65`	152.263	32.4699	4.68936	2.76948e-06	0.16247
`max_35_<65`	0.0162031	0.00365252	4.43614	9.23636e-06	0.287514
`%>80%_55_<65`	-0.098167	0.0222703	-4.40798	1.05203e-05	0.177227
`sum<=5%_55_<65`	0.000193855	4.78791e-05	4.04885	5.17785e-05	0.27786
`90%_20_>=65`	-0.172669	0.0439373	-3.9299	8.54373e-05	0.0790733
`min_40_<65`	0.00907141	0.00231259	3.92262	8.80559e-05	0.317079
`min_25_>=65`	0.00749939	0.00191846	3.90906	9.31417e-05	0.374199
`%<=20%_30_>=65`	-0.17598	0.0469438	-3.74874	0.000178524	-0.285193
`%<=20%_6_>=65`	-0.203776	0.0558684	-3.64743	0.00026595	-0.229488
`sum<=5%_70_>=65`	4.98832e-05	1.40987e-05	3.53815	0.000404387	0.359846
`min_90_>=65`	0.00363999	0.00105185	3.46057	0.000540818	0.326421
`min_75_>=65`	0.00427611	0.00128168	3.33632	0.000851414	0.350783
`5'most_100_<65`	0.00360637	0.00112045	3.21869	0.00129106	0.353239
`-1window_15_>=65`	-0.00939809	0.00299896	-3.13378	0.00172967	-0.00482568
`%>80%_20_<65`	-0.0777223	0.024874	-3.12464	0.00178428	0.181262
`10%_30_>=65`	0.00992999	0.00323465	3.06988	0.002146	0.318172
`5'most_75_<65`	0.00467933	0.00163829	2.85622	0.00429418	0.368642
`5'most_30_<65`	0.00651218	0.00228575	2.84904	0.00439228	0.255739
`sum>80%_10_>=65`	-1.85696	0.653682	-2.84076	0.0045078	0.088541
`sum>90%_95_>=65`	-7.18615e-05	2.69639e-05	-2.6651	0.00770636	-0.00883843
`min_35_>=65`	0.00394887	0.00148928	2.65154	0.00802268	0.392603
`sum<=5%_50_>=65`	7.00502e-05	2.66807e-05	2.6255	0.00866271	0.385886
`%<=20%_55_>=65`	-0.0419441	0.0403627	-1.03918	0.298741	-0.295061
`max_100_>=65`	-0.000660084	0.000829631	-0.795636	0.426258	0.0657038
`%<=20%_45_<65`	-0.0174619	0.0238132	-0.73329	0.463395	-0.334248
`sum<=20%_55_>=65`	-1.25977e-05	2.30544e-05	-0.546435	0.584777	0.420958
Arabidopsis root (all selected features vs TR R2 = 0.16 based on two-part linear regression)
Feature	Estimated slope	Std. Error	t value	Pr(>|t|)	Pearson Cor. vs TR
`whole_>=65`	0.0019182	0.000142711	13.4412	8.82132e-41	0.370892
`90%_95_<65`	0.00916144	0.00145136	6.31232	2.88282e-10	0.229996
`%>80%_50_<65`	-0.108151	0.0184848	-5.85079	5.06884e-09	0.110671
`-1window_15_>=65`	-0.0159409	0.00322373	-4.94486	7.76183e-07	-0.0354338
`10%_35_>=65`	0.010227	0.00209387	4.88428	1.05654e-06	0.235387
`5'most_50_<65`	0.00622939	0.00140183	4.44374	8.95008e-06	0.234603
`sum<=5%_95_>=65`	2.53664e-05	6.18141e-06	4.10365	4.10377e-05	0.240986
`sum>80%_20_<65`	-0.0993358	0.0257429	-3.85876	0.000114785	-0.196443
`%<=20%_50_<65`	-0.0712407	0.0187491	-3.79969	0.000145861	-0.258903
`min_20_>=65`	0.00647662	0.00185659	3.48845	0.000488234	0.289911
`5'most_100_>=65`	-0.00147777	0.00042417	-3.48392	0.000496562	0.0883637
`5'most_10_>=65`	0.0833697	0.0241208	3.45634	0.000550182	0.0466412
`sum<=5%_45_>=65`	8.00136e-05	2.51047e-05	3.18719	0.00144169	0.316221
`-1window_100_<65`	-0.0029739	0.000980682	-3.03248	0.00243264	0.0981243
`sum<=20%_40_>=65`	-9.21418e-06	2.0223e-05	-0.45563	0.648668	0.368896
Arabidopsis shoot (all selected features vs TR R2 = 0.13 based on two-part linear regression)
Feature	Estimated slope	Std. Error	t value	Pr(>|t|)	Pearson Cor. vs TR
`whole_>=65`	0.00220016	0.000116381	18.9048	1.68086e-78	0.353995
`max_100_<65`	0.00543224	0.000683345	7.94949	2.05073e-15	0.2091
`75%_8_>=65`	118.493	17.9992	6.58327	4.806e-11	0.131403
`min_25_>=65`	0.00723426	0.00124197	5.82483	5.87275e-09	0.260957
`%>80%_50_<65`	-0.113458	0.019611	-5.78545	7.42377e-09	0.0980916
`sum<=5%_45_>=65`	9.15156e-05	1.67378e-05	5.46761	4.65825e-08	0.270579
`sum<=20%_8_>=65`	-0.0398752	0.00734963	-5.42546	5.89971e-08	0.266197
`-1window_15_>=65`	-0.0137988	0.00279061	-4.94472	7.73499e-07	-0.039252
`sum>80%_10_<65`	-8.452	1.99353	-4.23972	2.25579e-05	-0.1578
`5'most_95_>=65`	-0.00156535	0.000394195	-3.971	7.20164e-05	0.0819216
`min_80_>=65`	0.00179433	0.000514641	3.48657	0.000491118	0.221849
`25%_35_<65`	0.00747822	0.00223472	3.34637	0.000821428	0.146043
`%>90%_100_<65`	0.0621274	0.0202534	3.0675	0.00216367	0.151333
`5'most_50_<65`	0.00351844	0.0014467	2.43205	0.0150292	0.163888
M. musculus NIH3T3 (all selected features vs TR R2 = 0.18 based on single-part linear regression) (example dataset)
Feature	Estimated slope	Std. Error	t value	Pr(>|t|)	Pearson Cor. vs TR
min_55	0.00587542	0.00077752	7.55662	4.64749e-14	0.307396
`%>80%_100`	-0.149012	0.019922	-7.4798	8.3248e-14	-0.04255
`sum<=10%_55`	3.39358e-05	5.61557e-06	6.04317	1.58646e-09	0.352393
`sum>80%_20`	0.00243443	0.000405446	6.00432	2.01466e-09	0.120402
`%>80%_15`	-0.177845	0.0325418	-5.46513	4.78028e-08	0.0219567
`5'most_100`	0.00183056	0.000396057	4.62197	3.8673e-06	0.177873
`sum>90%_8`	-24.4762	5.33068	-4.59157	4.47387e-06	0.109232
`sum<=5%_20`	0.000184898	4.16116e-05	4.44343	8.98593e-06	0.336995
`-1window_8`	-2.26768	0.525001	-4.31938	1.58565e-05	-0.0519767
`%<=20%_100`	-0.0592349	0.0147625	-4.01252	6.06808e-05	-0.234826
`sum>90%_45`	-0.000154542	4.12152e-05	-3.74964	0.000178478	0.096834
`75%_6`	259.593	71.2408	3.64388	0.000270449	0.0566582
`-6_20`	0.00522934	0.00159268	3.28336	0.00103068	0.035929
`sum>80%_100`	9.86021e-06	5.50838e-06	1.79004	0.0734898	0.110487
M. musculus liver (all selected features vs TR R2 = 0.18 based on single-part linear regression)
Feature	Estimated slope	Std. Error	t value	Pr(>|t|)	Pearson Cor. vs TR
`sum>90%_8`	-48.1033	6.69055	-7.18973	7.24968e-13	0.0730261
`sum>80%_15`	0.0207612	0.00309219	6.71405	2.05981e-11	0.096067
`%>80%_100`	-0.131971	0.0246116	-5.36215	8.51881e-08	-0.036898
`sum<=5%_6`	1.20471	0.239893	5.02186	5.25936e-07	0.277562
min_80	0.00388882	0.000783159	4.96556	7.03231e-07	0.292736
`sum<=10%_10`	-0.00169858	0.000367109	-4.62692	3.78636e-06	0.286625
`sum<=10%_100`	1.60947e-05	3.50967e-06	4.5858	4.61064e-06	0.339654
min_20	0.00791555	0.00179097	4.41971	1.00506e-05	0.254371
`25%_6`	-82.0701	19.0432	-4.30967	1.66008e-05	0.11459
`90%_50`	0.0075892	0.00177849	4.2672	2.00862e-05	0.0475881
`75%_6`	447.531	106.004	4.22183	2.45765e-05	0.0681755
`5'most_100`	0.00153314	0.000476165	3.21977	0.0012895	0.178183
min_10	0.0170063	0.00530408	3.20627	0.00135146	0.203433
`%>80%_10`	-0.16443	0.0544926	-3.01748	0.00255914	0.0391021
`-1window_25`	-0.00390505	0.00133916	-2.91603	0.00355773	-0.0174043
`%>80%_50`	-0.112701	0.0394048	-2.86008	0.00424936	-0.0152049
`sum<=10%_50`	3.0268e-05	1.15266e-05	2.62593	0.00866245	0.349587
`%<=20%_40`	-0.0677769	0.0312144	-2.17134	0.0299433	-0.248725
`%>80%_20`	-0.0613947	0.0457591	-1.34169	0.179744	0.0214243
M. musculus kidney (all selected features vs TR R2 = 0.21 based on single-part linear regression)
Feature	Estimated slope	Std. Error	t value	Pr(>|t|)	Pearson Cor. vs TR
`sum>90%_8`	-39.5874	6.32254	-6.2613	4.05423e-10	0.0939164
`%<=20%_95`	-0.128264	0.0206827	-6.20149	5.92664e-10	-0.280722
`%>80%_80`	-0.116643	0.0203679	-5.72682	1.06775e-08	-0.00586357
`5'most_100`	0.00242633	0.000435548	5.57074	2.63525e-08	0.214664
`sum<=5%_65`	6.31401e-05	1.22654e-05	5.14783	2.71028e-07	0.37057
`sum>80%_15`	0.0151642	0.00303475	4.99687	5.97493e-07	0.106397
`%>80%_10`	-0.244778	0.0505522	-4.84208	1.31376e-06	0.045878
min_55	0.0073967	0.00154507	4.78729	1.72681e-06	0.345227
`sum<=10%_75`	-7.8678e-05	1.85786e-05	-4.23488	2.31738e-05	0.372657
`%>80%_20`	-0.163368	0.0445026	-3.67098	0.0002435	0.030228
`75%_6`	494.9	142.012	3.48492	0.000495449	0.0680789
min_20	0.00636747	0.00188536	3.37732	0.000736142	0.304012
max_25	0.0139984	0.00414755	3.3751	0.000742075	-0.024494
`sum<=10%_80`	5.1576e-05	1.56269e-05	3.30047	0.000970297	0.373477
`-1window_8`	-1.7956	0.576226	-3.11614	0.0018401	-0.0416804
`sum<=20%_6`	0.336372	0.118154	2.8469	0.0044281	0.315794
min_10	0.0131062	0.00489427	2.67787	0.00742741	0.248576
`sum<=5%_20`	0.000172962	6.47638e-05	2.67066	0.00758861	0.376708
`10%_60`	-0.00514563	0.00198857	-2.5876	0.00968549	0.291323
`90%_6`	-459.619	246.207	-1.8668	0.0619729	-0.0146753
`sum<=10%_30`	3.26002e-05	2.69576e-05	1.20931	0.226586	0.387336
H. sapiens HeLa cells (all selected features vs TR R2 = 0.09 based on single-part linear regression) (example dataset)
Feature	Estimated slope	Std. Error	t value	Pr(>|t|)	Pearson Cor. vs TR
min_90	0.00582258	0.00085167	6.83666	8.9837e-12	0.198406
`sum<=10%_60`	3.15502e-05	4.83869e-06	6.52041	7.63714e-11	0.217443
max_85	0.00493279	0.000817287	6.03556	1.68752e-09	0.00700318
`%>80%_100`	-0.216779	0.0396829	-5.46279	4.89279e-08	-0.041052
`%>80%_15`	-0.269881	0.0512279	-5.26824	1.4298e-07	-0.00745093
`5'most_55`	0.00401909	0.000886	4.53622	5.84867e-06	0.113071
min_15	0.0107397	0.00312856	3.43279	0.000601809	0.161475
`-6_6`	-20.2587	6.56938	-3.08381	0.00205382	-0.0408904
`%>90%_80`	-0.12296	0.0606405	-2.02769	0.0426403	-0.0626175

### Sheet: 5' motiffs BIC
Feature sets for BIC selected features for 5'ofTICE, uAPE and dAPE
Estimated slope = The slope of the regression for a given feature within a model that includes the set of all selected features vs TR.
Std. Error = The standard error for the slope estimate.
t value = The t statistic for the feature.
Pr (>|t|) = The p value for the feature. Features that make the most significant contribution to the fit of a model that includes all selected features will have the lowest p values.
Pearson Cor. vs TR = The peason correlation between the individual feature and TR.
Features were selected from multivariate regressions vs TR using Bayesian Information Criteria. In each case, the frequencies of all 16 dinucleotides and all 64 trinucleotides within the region specified were amoung the features tested.
Features were selected separately for the 5'ofAPE, uAPE and dAPE regions. The APE feature set comprized the set of uAPE and dAPE features. The 5'motif feature set comprized the set of 5'ofAPE, uAPE and dAPE features.
The corresponding PWM was required as a feature in all cases.
For S. cerevisae a three part regression was used for genes whose 5' UTRs are ≥35 nucleotides, ≥20&<35 nucleotides, or <20 nucleotides.
For Arabidopsis a two part regression was used for genes whose 5' UTRs are ≥65 nucleotides, or <65 nucleotides.
For S. pombe, M. musculus and H. sapiens a single part regression was used.
All genes within a specific regression part were scored using the same length PWM, whose boundaries are indicated.
S. CEREVISAE (example dataset)
5'ofAPE (5'cap/-36) (all selected features vs TR R2 = 0.02 based on three-part linear regression)
Feature	Estimated slope	Std. Error	t value	Pr(>|t|)	Pearson Cor. vs TR
`PWM5_<20`	0.0351369	0.0105864	3.31905	0.000916484	-0.0204663
`GTG_>=35`	-1.0123	0.315254	-3.21105	0.00133967	-0.0940392
`GTT_>=35`	-1.01764	0.344845	-2.95101	0.00319752	-0.08928
`PWM5_>=35`	0.0190223	0.00929149	2.04729	0.0407367	0.0859889
`PWM5_>=20&<35`	-7.18676e-05	0.0101483	-0.00708176	0.99435	0.072424
uAPE (-35/-1) (all selected features vs TR R2 = 0.25 based on three-part linear regression)
Feature	Estimated slope	Std. Error	t value	Pr(>|t|)	Pearson Cor. vs TR
PWM35	0.0808466	0.00432733	18.6828	6.71683e-73	0.432275
`Intercept_>=35`	1.77354	0.100874	17.5818	3.07681e-65	NA
PWM20	0.0850475	0.00801406	10.6123	9.45225e-26	0.496646
`Intercept_>=20&<35`	1.06199	0.108147	9.81988	2.38939e-22	NA
`ATG_>=35`	-5.91724	0.84064	-7.03897	2.50836e-12	-0.197971
`AAA_>=35`	-0.711295	0.106299	-6.69143	2.73294e-11	0.150851
`AA_<20`	0.41062	0.0822623	4.99159	6.41187e-07	0.263034
`CA_>=20&<35`	0.795183	0.178095	4.46495	8.37407e-06	0.323974
`ATG_>=20&<35`	-3.99768	1.05225	-3.79918	0.000148733	-0.237023
`TG_<20`	-0.417494	0.12927	-3.22963	0.00125601	-0.231589
`ATC_<20`	0.841141	0.273382	3.0768	0.00211564	0.12923
`CCA_<20`	0.931272	0.310312	3.00108	0.00271753	0.142908
`ATA_<20`	0.523246	0.185108	2.8267	0.00474137	0.141185
PWM5	0.017043	0.012179	1.39938	0.161826	0.123675
dAPE (+4/+28) (all selected features vs TR R2 = 0.16 based on three-part linear regression)
Feature	Estimated slope	Std. Error	t value	Pr(>|t|)	Pearson Cor. vs TR
`PWM28_>=35`	0.0750371	0.00481051	15.5986	2.33635e-52	0.2769
`PWM28_<20`	0.0739265	0.00484933	15.2447	3.44202e-50	0.299235
`PWM28_>=20&<35`	0.0658874	0.00504699	13.0548	1.06668e-37	0.358885
`ATG_>=35`	-1.50007	0.276069	-5.43367	6.06933e-08	-0.13138
`AT_>=20&<35`	-1.0961	0.20906	-5.24299	1.71589e-07	-0.184962
`ATA_>=35`	-1.13571	0.247782	-4.58352	4.80305e-06	-0.0663281
`CGA_>=35`	-1.40207	0.320689	-4.37205	1.28255e-05	-0.110419
`GGA_>=20&<35`	-1.72447	0.469311	-3.67447	0.000243485	-0.219069
`GCT_>=35`	0.931204	0.27879	3.34016	0.000849913	0.109368
`AT_<20`	-0.778881	0.234185	-3.32592	0.000894357	-0.0923288
`TAT_>=35`	0.836164	0.254738	3.28244	0.00104366	0.0361775
`CTA_>=20&<35`	1.37991	0.444763	3.10257	0.00194052	0.201875
`GGC_>=20&<35`	-2.13469	0.69124	-3.0882	0.00203645	-0.18859
`CCG_>=35`	1.19238	0.386756	3.08302	0.00207206	0.0618595
S. POMBE 1
5'ofAPE (5'cap/-6) (all selected features vs TR R2 = 0.09 based on single-part linear regression)
	Estimate	Std. Error	t value	Pr(>|t|)	Pearson Cor vs TR
ATG	-10.7384	0.724581	-14.8202	2.34e-48	-0.237973
AC	1.73219	0.24092	7.18987	7.77e-13	0.166776
TTA	-2.10802	0.401643	-5.2485	1.62e-07	-0.0998246
TTG	-1.71187	0.47418	-3.61016	0.00030994	-0.061817
PWM5	-0.047399	0.0279237	-1.69745	0.0896939	-0.0428636
uAPE (-5/-1) (all selected features vs TR R2 = 0.11 based on single-part linear regression)
	Estimate	Std. Error	t value	Pr(>|t|)	Pearson Cor vs TR
PWM5	0.173395	0.00869176	19.9493	2.63521e-84	0.295616
CC	0.376145	0.075189	5.00266	5.90933e-07	0.0540475
ATG	-0.813455	0.178944	-4.54586	5.64086e-06	-0.106889
CG	0.338395	0.0926127	3.65387	0.000261791	-0.000300201
TA	-0.187871	0.0527057	-3.56452	0.000368984	-0.026873
AGT	0.329032	0.114505	2.87351	0.00408187	-0.00970668
dAPE (+4/+13) (all selected features vs TR R2 = 0.05 based on single-part linear regression)
	Estimate	Std. Error	t value	Pr(>|t|)	Pearson Cor vs TR
PWM13	0.11897	0.0125637	9.46932	4.78764e-21	0.141071
AT	-0.531364	0.0969326	-5.48179	4.48303e-08	-0.108673
AA	-0.266024	0.0525573	-5.0616	4.35374e-07	-0.0735124
TAG	-0.892809	0.211221	-4.22689	2.42489e-05	-0.056132
ATG	-0.739737	0.179578	-4.1193	3.88079e-05	-0.101151
GCA	0.628509	0.166532	3.77411	0.000163018	0.0616352
S. POMBE 2 (example dataset)
5'ofAPE (5'cap/-6) (all selected features vs TR R2 = 0.10 based on single-part linear regression)
	Estimate	Std. Error	t value	Pr(>|t|)	Pearson Cor vs TR
ATG	-8.39799	0.729289	-11.5153	3.47e-30	-0.186709
AC	3.01122	0.280882	10.7206	1.93e-26	0.221081
TTG	-2.65749	0.481253	-5.52203	3.57e-08	-0.106686
TTA	-1.65669	0.421962	-3.92616	8.78e-05	-0.109778
ACT	-1.70339	0.472477	-3.60523	0.000315867	0.0575915
TAA	-1.24594	0.409149	-3.04519	0.00234124	-0.0959971
GTC	2.58192	0.848148	3.04418	0.00234907	0.0355672
PWM5	-0.0121873	0.0254817	-0.478275	0.632482	-0.0309172
uAPE (-5/-1) (all selected features vs TR R2 = 0.12 based on single-part linear regression)
	Estimate	Std. Error	t value	Pr(>|t|)	Pearson Cor vs TR
PWM5	0.181767	0.00940273	19.3313	1.66539e-79	0.323294
TA	-0.266909	0.0539421	-4.94807	7.81915e-07	-0.0361
CC	0.323807	0.0758959	4.26646	2.0342e-05	0.0570619
ATG	-0.660808	0.17919	-3.68774	0.000229406	-0.095179
AAA	-0.129061	0.0365201	-3.53396	0.000414238	0.148316
dAPE (+4/+13) (all selected features vs TR R2 = 0.05 based on single-part linear regression)
	Estimate	Std. Error	t value	Pr(>|t|)	Pearson Cor vs TR
PWM13	0.122311	0.012248	9.98627	3.37e-23	0.1556
AA	-0.3205	0.053032	-6.04351	1.65e-09	-0.0902526
AT	-0.45018	0.0975699	-4.61392	4.08e-06	-0.099122
ATG	-0.765925	0.181175	-4.22755	2.42e-05	-0.0962543
TAG	-0.822693	0.213135	-3.85996	0.00011528	-0.0495535
GCA	0.584821	0.168041	3.48024	0.00050658	0.0631118
ARABIDOPSIS LEAF (example dataset)
5'ofAPE (5'cap/-66) (all selected features vs TR R2 = 0.06 based on two-part linear regression)
	Estimate	Std. Error	t value	Pr(>|t|)	Pearson Cor vs TR
`PWM5_<65`	0.051807	0.00507301	10.2123	2.17471e-24	0.137688
`CGG_>=65`	-1.4906	0.203782	-7.31471	2.73553e-13	-0.10222
`TG_>=65`	-0.622956	0.085462	-7.28927	3.30234e-13	-0.139415
`GA_>=65`	-0.316689	0.04544	-6.96937	3.34222e-12	-0.0870753
`PWM5_>=65`	0.0293891	0.00474873	6.18884	6.24902e-10	0.0931585
`CCG_>=65`	-0.980127	0.188254	-5.2064	1.95576e-07	-0.0862177
`TCT_>=65`	-0.254403	0.0500138	-5.08665	3.6969e-07	-0.0282251
`CC_>=65`	-0.274711	0.0543759	-5.05208	4.43152e-07	-0.0308103
`AC_>=65`	0.244336	0.0498657	4.89988	9.70863e-07	0.108706
`GGG_>=65`	-1.13055	0.241165	-4.68788	2.7894e-06	-0.0853228
`ACT_>=65`	0.466776	0.109021	4.28153	1.86985e-05	0.0788363
`TTT_>=65`	-0.188753	0.0470315	-4.01333	6.02158e-05	-0.0474025
`ATA_>=65`	0.260821	0.0663623	3.93026	8.53066e-05	0.0773289
`ATG_>=65`	-0.631798	0.16184	-3.90385	9.51671e-05	-0.0756681
`TGG_>=65`	-0.692258	0.182759	-3.78781	0.000152685	-0.105681
`TAC_>=65`	-0.450905	0.135996	-3.31558	0.000917113	0.010312
`CAG_>=65`	-0.460428	0.144076	-3.19572	0.00139825	-0.0266807
`CAT_>=65`	0.339915	0.109914	3.09255	0.00198878	0.0611168
uAPE (-65/-1) (all selected features vs TR R2 = 0.17 based on two-part linear regression)
	Estimate	Std. Error	t value	Pr(>|t|)	Pearson Cor vs TR
`ATG_>=65`	-7.06164	0.289709	-24.375	2.89082e-128	-0.275808
PWM65	0.041411	0.00220811	18.7541	2.02871e-77	0.325373
`Intercept_>=65`	1.64389	0.0887801	18.5164	1.52862e-75	NA
`TT_>=65`	-0.739823	0.0822713	-8.99248	2.75962e-19	-0.058097
`GG_<65`	-0.823324	0.113325	-7.26518	3.94507e-13	-0.220627
`CC_>=65`	-0.540611	0.0762999	-7.08535	1.46084e-12	-0.00456857
`ATG_<65`	-2.14357	0.361776	-5.92514	3.20194e-09	-0.118667
`GG_>=65`	-0.607541	0.106567	-5.70104	1.21752e-08	-0.250508
PWM5	0.032986	0.00600602	5.49216	4.04763e-08	0.172111
`TTT_>=65`	0.636594	0.11746	5.41967	6.08102e-08	-0.0244081
`TCG_>=65`	0.732322	0.14599	5.01626	5.34055e-07	-0.00201844
`CG_<65`	-0.495033	0.0987662	-5.01217	5.4552e-07	-0.176543
`AA_<65`	0.187301	0.0379145	4.94009	7.90883e-07	0.177778
`CAC_<65`	0.694825	0.144117	4.82124	1.44338e-06	0.11736
`CAT_<65`	0.802723	0.168616	4.76065	1.9512e-06	0.0964394
`ATA_>=65`	-0.660044	0.142832	-4.62112	3.85467e-06	0.0364971
`TAT_<65`	0.829125	0.191532	4.3289	1.51011e-05	0.0648365
`AAC_<65`	0.487187	0.128687	3.78582	0.000153912	0.157261
`GGC_>=65`	-1.06951	0.294613	-3.6302	0.000284322	-0.146165
`GTA_<65`	-0.417691	0.124496	-3.35507	0.000795797	-0.0632275
`AAA_>=65`	-0.200533	0.0602923	-3.32601	0.0008835	0.173335
dAPE (+4/+33) (all selected features vs TR R2 = 0.05 based on two-part linear regression)
	Estimate	Std. Error	t value	Pr(>|t|)	Pearson Cor vs TR
`PWM33_>=65`	0.0534964	0.00295951	18.0761	4.00055e-72	0.156593
`PWM33_<65`	0.0486785	0.00304451	15.989	5.54183e-57	0.17791
`CA_>=65`	0.455853	0.0787435	5.78909	7.24579e-09	0.0698821
`AT_>=65`	-0.330783	0.0689775	-4.79551	1.64116e-06	-0.00843179
`CC_>=65`	-0.292093	0.0626522	-4.66213	3.16162e-06	-0.0286555
`CTG_<65`	-1.04823	0.226836	-4.62108	3.85538e-06	-0.0624287
`CG_<65`	-0.476289	0.105811	-4.5013	6.81439e-06	-0.160391
`ATC_>=65`	0.494198	0.113466	4.35546	1.33836e-05	0.04441
`CTC_>=65`	0.311237	0.0814178	3.82271	0.000132629	0.0398288
`CGG_<65`	-0.819713	0.216685	-3.78298	0.00015568	-0.147273
`GAG_<65`	-0.438464	0.131733	-3.32842	0.000875895	-0.0761999
`GTG_<65`	0.702303	0.21512	3.2647	0.00109873	0.0323458
`TCG_>=65`	0.3556	0.109266	3.25444	0.00113915	0.02215
`TCA_>=65`	-0.377628	0.116514	-3.24105	0.00119401	0.0254693
`CAA_>=65`	0.333446	0.106931	3.11832	0.00182294	0.0723946
ARABIDOPSIS ROOT
5'ofAPE (5'cap/-66) (all selected features vs TR R2 = 0.04 based on two-part linear regression)
	Estimate	Std. Error	t value	Pr(>|t|)	Pearson Cor vs TR
`TTT_>=65`	-0.293201	0.0474889	-6.17411	6.95e-10	-0.0774019
`PWM5_<65`	0.0340811	0.00560486	6.08063	1.25e-09	0.0740421
`TG_>=65`	-0.527881	0.0881246	-5.99016	2.18e-09	-0.140883
`GA_>=65`	-0.272136	0.0482094	-5.64489	1.7e-08	-0.0773971
`TC_>=65`	-0.141608	0.0392758	-3.60548	0.000313317	-0.0132088
`ATG_>=65`	-0.579401	0.162048	-3.57549	0.000351467	-0.074991
`AC_>=65`	0.161688	0.046571	3.47185	0.00051938	0.0911454
`TAT_>=65`	0.373203	0.108427	3.44197	0.000580196	0.0488834
`PWM5_>=65`	0.0182202	0.00530244	3.4362	0.000592695	0.0682163
`TGG_>=65`	-0.639833	0.197625	-3.23762	0.00120983	-0.100987
`CGG_>=65`	-0.67018	0.208267	-3.21789	0.0012961	-0.0565
`CCG_>=65`	-0.568263	0.180793	-3.14317	0.00167688	-0.0439547
`GGG_>=65`	-0.72847	0.236872	-3.07537	0.00210889	-0.068196
uAPE (-65/-1) (all selected features vs TR R2 = 0.15 based on two-part linear regression)
	Estimate	Std. Error	t value	Pr(>|t|)	Pearson Cor vs TR
`ATG_>=65`	-7.39575	0.333334	-22.1872	3.79244e-106	-0.319955
PWM65	0.0293341	0.00252477	11.6185	5.60826e-31	0.234522
`Intercept_>=65`	1.1199	0.101789	11.0022	5.69376e-28	NA
`TT_>=65`	-0.442483	0.0441699	-10.0178	1.70566e-23	-0.104641
PWM5	0.0468656	0.00626641	7.47886	8.22303e-14	0.187426
`TA_>=65`	-0.596702	0.0872963	-6.83537	8.72845e-12	-0.0530648
`TG_>=65`	-0.549187	0.0984704	-5.57718	2.51752e-08	-0.262158
`ATG_<65`	-1.94246	0.357072	-5.43997	5.47312e-08	-0.134585
`AA_>=65`	-0.226344	0.0443221	-5.1068	3.34584e-07	0.12077
`GG_<65`	-0.538929	0.116496	-4.62616	3.77878e-06	-0.147931
`CC_>=65`	-0.307456	0.0836593	-3.67509	0.000239191	0.0663617
`GG_>=65`	-0.378827	0.105979	-3.57456	0.000352717	-0.206522
`CG_<65`	-0.381427	0.109295	-3.48988	0.000485623	-0.117899
`TGC_>=65`	0.766828	0.249146	3.07783	0.0020916	-0.0389476
dAPE (+4/+33) (all selected features vs TR R2 = 0.05 based on two-part linear regression)
	Estimate	Std. Error	t value	Pr(>|t|)	Pearson Cor vs TR
`PWM33_>=65`	0.0493802	0.00277657	17.7846	1.55279e-69	0.186513
`PWM33_<65`	0.0453269	0.00281446	16.105	1.57815e-57	0.181639
`CTC_>=65`	0.368005	0.0762462	4.82653	1.41287e-06	0.056321
`CG_<65`	-0.400351	0.091374	-4.38145	1.19267e-05	-0.103661
`CA_>=65`	0.243352	0.0622353	3.9102	9.29174e-05	0.0741873
`GCA_>=65`	0.478329	0.128441	3.72411	0.00019724	0.0692073
ARABIDOPSIS SHOOT
5'ofAPE (5'cap/-66) (all selected features vs TR R2 = 0.04 based on two-part linear regression)
	Estimate	Std. Error	t value	Pr(>|t|)	Pearson Cor vs TR
`TG_>=65`	-1.97557	0.264105	-7.48024	7.97e-14	-0.126344
`GTG_>=65`	1.51658	0.226828	6.68602	2.4e-11	-0.030458
`CTG_>=65`	1.39586	0.235251	5.93351	3.05e-09	-0.0274306
`ATA_>=65`	0.34667	0.0603576	5.74359	9.51e-09	0.0663082
`TTG_>=65`	1.50784	0.263994	5.71163	1.15e-08	-0.0761416
`AC_>=65`	0.213016	0.0449188	4.74224	2.14e-06	0.0865101
`TTT_>=65`	-0.184041	0.0418806	-4.39442	1.12e-05	-0.0644109
`TAC_>=65`	-0.502109	0.120515	-4.16638	3.12e-05	-0.00882179
`GGA_>=65`	-0.593687	0.148594	-3.99537	6.5e-05	-0.0748669
`CGG_>=65`	-0.66441	0.178713	-3.71776	0.000201969	-0.0533412
`ACT_>=65`	0.32597	0.0987479	3.30104	0.000966267	0.0524983
`TGA_>=65`	-0.4658	0.146953	-3.16973	0.00152989	-0.100652
`PWM5_<65`	0.0150068	0.00514697	2.91567	0.00355628	0.0242863
`GAT_>=65`	-0.264583	0.0937286	-2.82286	0.00476802	-0.0689013
`ATG_>=65`	0.629824	0.229608	2.74304	0.00609695	-0.0797887
`PWM5_>=65`	0.0114886	0.00489447	2.34726	0.0189292	0.0519058
uAPE (-65/-1) (all selected features vs TR R2 = 0.14 based on two-part linear regression)
	Estimate	Std. Error	t value	Pr(>|t|)	Pearson Cor vs TR
`ATG_>=65`	-7.23227	0.287513	-25.1545	6.60374e-136	-0.323877
PWM65	0.0352374	0.00205138	17.1774	2.63695e-65	0.215215
`Intercept_>=65`	1.35939	0.0840565	16.1724	3.54554e-58	NA
`TT_>=65`	-0.753104	0.0809702	-9.301	1.64663e-20	-0.101958
`TA_>=65`	-0.64992	0.0749601	-8.67022	4.90052e-18	-0.0710695
`AA_>=65`	-0.250877	0.0375992	-6.67241	2.634e-11	0.10432
PWM5	0.0349007	0.00581994	5.99675	2.07463e-09	0.128278
`GA_<65`	-0.301477	0.0527176	-5.71872	1.10052e-08	-0.104683
`ATG_<65`	-1.86387	0.348678	-5.34553	9.19047e-08	-0.107713
`TG_>=65`	-0.423281	0.0797128	-5.31007	1.11659e-07	-0.259503
`GC_>=65`	0.5253	0.112344	4.67581	2.96183e-06	-0.0163656
`TTT_>=65`	0.462327	0.108037	4.27933	1.89001e-05	-0.0700174
`GTT_<65`	-0.647479	0.172441	-3.75478	0.000174363	-0.0744536
`GGC_>=65`	-1.01316	0.275922	-3.67192	0.000241843	-0.0729866
`CGG_<65`	-0.706257	0.207514	-3.40341	0.000667812	-0.0779863
`CCA_>=65`	-0.492348	0.153993	-3.19721	0.00139144	0.0679927
dAPE (+4/+33) (all selected features vs TR R2 = 0.04 based on two-part linear regression)
`PWM33_>=65`	0.046088	0.00256524	17.9664	3.47157e-71	0.162624
`PWM33_<65`	0.0463285	0.00263166	17.6043	1.86187e-68	0.148399
`CTC_<65`	0.613881	0.0968186	6.34052	2.3771e-10	0.121055
`CA_>=65`	0.329568	0.0550545	5.98621	2.21304e-09	0.057813
`CG_>=65`	0.246835	0.0530351	4.65418	3.28962e-06	0.0311493
`TCT_>=65`	0.248865	0.0634617	3.92149	8.85212e-05	0.0488463
`AT_>=65`	-0.208882	0.0534545	-3.90766	9.37355e-05	-0.0423419
`TT_<65`	0.231342	0.0596769	3.87658	0.000106534	0.0850646
`GA_>=65`	-0.144079	0.0433217	-3.3258	0.000884468	-0.0682602
M . MUSCULUS NIH3T3 (example dataset)
5'ofAPE (5'cap/-7) (all selected features vs TR R2 = 0.11 based on a single linear regression)
	Estimate	Std. Error	t value	Pr(>|t|)	Pearson Cor vs TR
ATG	-8.06656	0.374766	-21.5243	1.19973e-99	-0.223403
GGC	-0.905886	0.110907	-8.16797	3.67308e-16	-0.117237
CCC	-0.88443	0.108689	-8.13725	4.72481e-16	-0.0928033
GCC	-0.732576	0.113641	-6.44643	1.21903e-10	-0.117356
TAT	-1.95858	0.390989	-5.0093	5.5926e-07	-0.0420524
GGG	-0.434629	0.104789	-4.14765	3.3976e-05	-0.0899628
GTC	0.80491	0.198321	4.05863	4.98836e-05	0.0804564
CTA	1.15181	0.306229	3.76128	0.000170385	0.0318743
AAA	-0.764544	0.215358	-3.5501	0.000387537	-0.0209262
GCA	0.610725	0.176456	3.46107	0.000541149	0.0448845
TTC	0.633163	0.199112	3.17994	0.0014793	0.093552
PWM5	-0.016641	0.00824566	-2.01816	0.0436119	-0.0421134
uAPE (-6/-1)) (all selected features vs TR R2 = 0.02 based on a single linear regression)
	Estimate	Std. Error	t value	Pr(>|t|)	Pearson Cor vs TR
PWM6	0.0469645	0.00471107	9.96897	2.94511e-23	0.111941
CC	-0.0891637	0.0206475	-4.31837	1.59286e-05	-0.0214095
CGG	-0.179666	0.0422223	-4.25525	2.11459e-05	-0.0450937
TC	0.153663	0.0363503	4.22727	2.39464e-05	0.0189638
CCT	-0.329721	0.0819563	-4.02314	5.80144e-05	-0.0744103
TCA	-0.170907	0.0536576	-3.18515	0.00145295	-0.00245418
dAPE (+4/+13) (all selected features vs TR R2 = 0.02 based on a single linear regression)
	Estimate	Std. Error	t value	Pr(>|t|)	Pearson Cor vs TR
PWM13	0.0584617	0.0050796	11.5091	2.18343e-30	0.107561
TC	0.202849	0.0396648	5.11408	3.23391e-07	0.0493706
GCC	-0.244317	0.0514793	-4.74593	2.11542e-06	-0.0312661
TAC	0.333112	0.102528	3.24899	0.00116346	0.0250223
GGG	-0.14403	0.047602	-3.02571	0.00248923	-0.0307417
M . MUSCULUS LIVER
5'ofAPE (5'cap/-7) (all selected features vs TR R2 = 0.09 based on a single linear regression)
	Estimate	Std. Error	t value	Pr(>|t|)	Pearson Cor vs TR
ATG	-7.99845	0.442716	-18.0668	3.66e-71	-0.210403
GGC	-1.07786	0.125708	-8.57431	1.24e-17	-0.125851
GCC	-0.699837	0.130653	-5.35647	8.79e-08	-0.0989837
CA	0.63703	0.12868	4.9505	7.6e-07	0.071147
TC	0.411213	0.114302	3.5976	0.000323642	0.116645
GT	0.385913	0.111038	3.47551	0.000513343	0.0947732
CCC	-0.442849	0.13044	-3.39503	0.000690486	-0.0396732
AAT	-1.63272	0.502564	-3.24877	0.00116515	-0.0603164
AAA	-0.849062	0.268728	-3.15956	0.00158759	-0.0349705
PWM5	-0.0190172	0.00961272	-1.97834	0.0479339	-0.0479105
uAPE (-6/-1)) (all selected features vs TR R2 = 0.03 based on a single linear regression)
	Estimate	Std. Error	t value	Pr(>|t|)	Pearson Cor vs TR
PWM6	0.0433233	0.00499371	8.67557	5.18041e-18	0.120942
CCT	-0.488723	0.0913797	-5.34827	9.19437e-08	-0.0790784
TC	0.163747	0.0357206	4.5841	4.64791e-06	0.0444229
ATG	-0.715607	0.165878	-4.31406	1.62745e-05	-0.0676557
CGG	-0.185797	0.0484607	-3.83398	0.000127323	-0.0434229
dAPE (+4/+13) (all selected features vs TR R2 = 0.02 based on a single linear regression)
	Estimate	Std. Error	t value	Pr(>|t|)	Pearson Cor vs TR
PWM13	0.0551031	0.0054328	10.1427	5.46937e-24	0.0982029
TC	0.275466	0.0461426	5.96989	2.5042e-09	0.0652724
GAG	-0.196718	0.0565271	-3.48007	0.000504692	-0.0468319
GCC	-0.204692	0.0596465	-3.43174	0.000603596	-0.0222139
CTG	0.20015	0.0595034	3.36367	0.000773744	0.0417908
TAC	0.369738	0.118371	3.12355	0.00179502	0.0242214
M . MUSCULUS KIDNEY
5'ofAPE (5'cap/-7) (all selected features vs TR R2 = 0.14 based on a single linear regression)
	Estimate	Std. Error	t value	Pr(>|t|)	Pearson Cor vs TR
ATG	-9.67606	0.420657	-23.0023	9.43e-113	-0.232994
CCC	-1.21957	0.122979	-9.91689	5.06e-23	-0.115347
GCC	-0.912067	0.125052	-7.29353	3.37e-13	-0.140245
GG	-0.477624	0.0734571	-6.50208	8.49e-11	-0.130132
GGC	-0.791758	0.145597	-5.43799	5.58e-08	-0.150175
GT	0.50645	0.11516	4.3978	1.11e-05	0.139631
TAT	-1.76752	0.429873	-4.11173	3.97e-05	-0.0266004
AAA	-0.877406	0.240763	-3.64427	0.000270179	-0.0118903
CTA	1.18517	0.343827	3.447	0.000570338	0.0452273
GTC	0.773777	0.232598	3.32668	0.000883607	0.104579
CAC	0.817748	0.250944	3.25868	0.00112489	0.0649007
PWM5	-0.0191136	0.010088	-1.89468	0.0581783	-0.0492136
uAPE (-6/-1)) (all selected features vs TR R2 = 0.03 based on a single linear regression)
	Estimate	Std. Error	t value	Pr(>|t|)	Pearson Cor vs TR
PWM6	0.0536236	0.00516692	10.3783	4.81571e-25	0.120341
CC	-0.124401	0.0228947	-5.43364	5.71585e-08	-0.0405964
CCT	-0.40854	0.0917209	-4.45416	8.55889e-06	-0.087919
TC	0.144705	0.0354037	4.08728	4.41552e-05	0.0400739
GGC	-0.149583	0.0385566	-3.87958	0.00010564	-0.0298129
ATG	-0.589102	0.161976	-3.63696	0.000277945	-0.0571061
dAPE (+4/+13) (all selected features vs TR R2 = 0.03 based on a single linear regression)
	Estimate	Std. Error	t value	Pr(>|t|)	Pearson Cor vs TR
PWM13	0.060027	0.00560627	10.7071	1.54327e-26	0.101182
TC	0.237331	0.0464362	5.1109	3.29496e-07	0.0547774
ATG	-0.460084	0.094547	-4.86619	1.1637e-06	-0.0581759
GCC	-0.267165	0.0576312	-4.63577	3.62351e-06	-0.0347427
GAG	-0.214856	0.0553445	-3.88215	0.000104529	-0.0435587
TG	0.167814	0.0473535	3.54386	0.000396998	0.00938208
H. SAPIENS HELA (example dataset)
5'ofAPE (5'cap/-7) (all selected features vs TR R2 = 0.07 based on a single linear regression)
	Estimate	Std. Error	t value	Pr(>|t|)	Pearson Cor vs TR
CCC	-1.24942	0.174927	-7.14253	1.03526e-12	-0.104154
TC	1.01919	0.170652	5.97232	2.48546e-09	0.113998
AT	-1.71796	0.304307	-5.6455	1.72936e-08	-0.0656464
GT	1.03637	0.193002	5.36974	8.20854e-08	0.118575
GGG	-0.80394	0.157695	-5.09806	3.54636e-07	-0.081727
ATG	-2.97457	0.604409	-4.92146	8.84043e-07	-0.111738
GCC	-0.79817	0.204152	-3.90968	9.35303e-05	-0.11179
GGC	-0.6855	0.177414	-3.86384	0.0001129	-0.0862341
CGA	1.51509	0.414268	3.65726	0.000257306	0.0403758
TGT	-1.33049	0.399348	-3.33167	0.000868969	0.0160381
GCA	0.702126	0.239045	2.93721	0.00332555	0.0296171
PWM5	-0.0138989	0.0168313	-0.825782	0.408964	-0.0301178
uAPE (-6/-1)) (all selected features vs TR R2 = 0.02 based on a single linear regression)
	Estimate	Std. Error	t value	Pr(>|t|)	Pearson Cor vs TR
PWM6	0.0639153	0.00713005	8.9642	4.20711e-19	0.0933661
CC	-0.177849	0.0328453	-5.41475	6.39737e-08	-0.0339004
GG	-0.173752	0.0328819	-5.28412	1.3117e-07	-0.0393923
AC	-0.172928	0.048734	-3.54841	0.000390799	-0.0199562
dAPE (+4/+7) (all selected features vs TR R2 = 0.02 based on a single linear regression)
	Estimate	Std. Error	t value	Pr(>|t|)	Pearson Cor vs TR
TCG	0.264022	0.0593411	4.44923	8.78758e-06	0.0523398
GCT	0.178841	0.0410559	4.35605	1.34836e-05	0.0533904
GCG	0.117851	0.0334537	3.52281	0.000430458	0.0751366
GCA	0.156823	0.0448285	3.49829	0.000471952	0.0377748
PWM7	0.0329102	0.010722	3.0694	0.00215534	0.097445
M . MUSCULUS NIH3T3
5'ofKPE (5'cap/-7) (all selected features vs TR R2 = 0.11 based on a single linear regression)
Feature	Estimated slope	Std. Error	t value	Pr(>|t|)	Pearson Cor. vs TR
ATG	-7.98161	0.379166	-21.0505	1.62121e-95	-0.223403
CCC	-0.870852	0.112256	-7.75776	9.83525e-15	-0.0928033
GCC	-0.688019	0.118102	-5.82562	5.9349e-09	-0.117356
GT	0.499525	0.101856	4.90423	9.58491e-07	0.108522
TAT	-1.75158	0.396626	-4.41619	1.01921e-05	-0.0420524
AGC	0.651856	0.152266	4.28104	1.88428e-05	0.0512027
TC	0.417408	0.110155	3.78927	0.00015232	0.111025
GGC	-0.486763	0.135968	-3.57999	0.000345871	-0.117237
AAA	-0.783577	0.219939	-3.5627	0.000369426	-0.0209263
GG	-0.245925	0.0695972	-3.53355	0.000412589	-0.0958004
AC	0.465832	0.14599	3.19085	0.00142461	0.0817196
PWM1/10	-0.0178634	0.00560775	-3.18549	0.00145126	-0.0571628
CTA	0.933538	0.310668	3.00493	0.00266553	0.0318743
uKPE (-6/-1)) (all selected features vs TR R2 = 0.02 based on a single linear regression)
Feature	Estimated slope	Std. Error	t value	Pr(>|t|)	Pearson Cor. vs TR
PWM-6/-1	0.0469645	0.00471107	9.96897	2.94511e-23	0.111941
CC	-0.0891637	0.0206475	-4.31837	1.59286e-05	-0.0214095
CGG	-0.179666	0.0422223	-4.25525	2.11459e-05	-0.0450937
TC	0.153663	0.0363503	4.22727	2.39464e-05	0.0189638
CCT	-0.329721	0.0819563	-4.02314	5.80144e-05	-0.0744103
TCA	-0.170907	0.0536576	-3.18515	0.00145295	-0.00245417
dKPE (+4/+13) (all selected features vs TR R2 = 0.02 based on a single linear regression)
Feature	Estimated slope	Std. Error	t value	Pr(>|t|)	Pearson Cor. vs TR
PWM+4/+13	0.0584617	0.0050796	11.5091	2.18343e-30	0.107561
TC	0.202849	0.0396648	5.11408	3.23391e-07	0.0493706
GCC	-0.244317	0.0514793	-4.74594	2.11542e-06	-0.0312661
TAC	0.333112	0.102528	3.24899	0.00116346	0.0250223
GGG	-0.14403	0.047602	-3.02571	0.00248923	-0.0307417
